# Enhancing the accuracy of genome-scale metabolic models with kinetic information

**DOI:** 10.1101/2024.07.11.597182

**Authors:** Jorge Lázaro, Arin Wongprommoon, Jorge Júlvez, Stephen G. Oliver

## Abstract

Metabolic models can be used to analyze and predict cellular features such as growth, gene essentiality, and product formation. There are several metabolic models but two of the main types are the constraint-based models and the kinetic models. Constraint-based models usually account for a large subset of the metabolic reactions of the organism and, in addition to the reaction stoichiometry, these models can accommodate gene regulation and constant flux bounds of the reactions. Constraint-based models are mostly limited to the steady state and it is challenging to optimize competing objective functions. On the other hand, kinetic models contain detailed kinetic information of a relatively small subset of metabolic reactions; thus, they can only provide precise predictions of a reduced part of an organism’s metabolism. We propose an approach that combines these two types of modeling to enrich metabolic genome-scale constraint-based models by re-defining their flux bounds. We apply our approach to the constraint-based model of *E. coli*, both as a wild-type and when genetically modified to produce citramalate. We show that the enriched model has more realistic reaction flux boundaries. We also resolve a bifurcation of fluxes between growth and citramalate production present in the genetically modified model by fixing the growth rate to the value computed according to kinetic information, enabling us to predict the rate of citramalate production.

**IMPORTANCE:** The investigation addressed in this manuscript is crucial for biotechnology and metabolic engineering, as it enhances the predictive power of metabolic models, which are essential tools in these disciplines. Constraint-based metabolic models, while comprehensive, are limited by their steady-state assumption and difficulty in optimizing competing objectives, whereas kinetic models, though detailed, only cover a small subset of reactions. By integrating these two approaches, our novel methodology refines flux bounds in genome-scale models, leading to more accurate and realistic metabolic predictions. Key highlights include improved predictive accuracy through more realistic flux boundaries, application to both wild-type and genetically modified *E. coli* for citramalate production, successful resolution of the bifurcation between growth and product formation, and broad applicability to other organisms and metabolic engineering projects, paving the way for more efficient bioproduction processes.
