## Supplementary material for "Enhancing the accuracy of genome-scale metabolic models with kinetic information": https://github.com/jlazaroibanezz/citrabounds

### Sheet: Info
	This spreadsheet contains the data corresponding to the work developed in the paper Enhancing the accuracy of genome-scale metabolic models with kinetic information.
	1. ”Mapping” sheet contains the mapping of the reactions between the genome-scale model and the reactions present in the kinetic model.
	2. ”flux bounds” sheet contains the upper and lower bounds for each reaction in the genome-scale model that have equivalents in the kinetic model
	3. ”kinetic_fluxes_original” reports the fluxes of the reactions in the kinetic model after performing a simulation to reach the steady state. The units of the fluxes are expressed in mM s−1.
	4. ”kinetic_fluxes_citra” reports the kinetic fluxes after a simulation of the citramalate-producing kinetic model until the steady state is reached. The units of the fluxes are expressed in mM s−1.

### Sheet: Mapping
Sub-system	Kinetic model reaction ID	Kinetic model reaction	Kinetic model EC number	Stoichiometric model reaction ID	Stoichiometric model reaction	Stoichiometric model EC number	Relationship	Comment	Name in stoichiometric model	Note on name
-	_GLC_FEED	-> GLCx		EX_glc_LPAREN_e_RPAREN_	D-Glucose{Extracellular} =		reversed		D-Glucose exchange
-	_ACE_OUT	ACEx ->		EX_ac_LPAREN_e_RPAREN_	Acetate{Extracellular} =		identical		Acetate exchange
Exchange reactions	XCH_GLC	GLCx = GLCp		GLCtex	D-Glucose{Extracellular} = D-Glucose{Periplasm}		identical		glucose transport via diffusion (extracellular to periplasm)
	XCH_P	Px = Pp		PItex	Phosphate{Extracellular} = Phosphate{Periplasm}		identical		phosphate transport via diffusion (extracellular to periplasm)
	XCH_ACE1	ACE = ACEp		ACt2rpp	Acetate{Periplasm} + H+{Periplasm} = Acetate{Cytoplasm} + H+{Cytoplasm}		plus small chemical species	2 H+	acetate reversible transport via proton symport (periplasm)
	XCH_ACE2	ACEp = ACEx		ACtex	Acetate{Extracellular} = Acetate{Periplasm}		reversed		Acetate transport via diffusion (extracellular to periplasm)
Glucose uptake	PTS_0	ei + PEP = eiP + PYR	2.7.3.9	GLCptspp	Phosphoenolpyruvate + D-Glucose{Periplasm} -> "D-Glucose 6-phosphate"{Cytoplasm} + Pyruvate{Cytoplasm}		Sub-network different structure	PTS_0+PTS_4	D-glucose transport via PEP:Pyr PTS (periplasm)
	PTS_1	hpr + eiP = hprP + ei	2.7.1.199		0		Sub-network different structure
	PTS_2	eiia + hprP = eiiaP + hpr	2.7.1.199		0		Sub-network different structure
	PTS_3	eiicb + eiiaP = eiicbP + eiia	2.7.1.199		0		Sub-network different structure
	PTS_4	GLCp + eiicbP = G6P + eiicb	2.7.1.199	GLCptspp	Phosphoenolpyruvate + D-Glucose{Periplasm} -> "D-Glucose 6-phosphate"{Cytoplasm} + Pyruvate{Cytoplasm}		Sub-network different structure	PTS_0+PTS_4	D-glucose transport via PEP:Pyr PTS (periplasm)
Phosphate uptake	PIT	Pp + Hout = P + Hin; Hout Hin		PIt2rpp	H+{Periplasm} + Phosphate{Periplasm} = H+{Cytoplasm} + Phosphate{Cytoplasm}		identical		phosphate reversible transport via symport (periplasm)
Glycolysis & gluconeogenesis	PGI	G6P = F6P; PEP PGN	5.3.1.9	PGI	"D-Glucose 6-phosphate"{Cytoplasm} = "D-Fructose 6-phosphate"{Cytoplasm}	5.3.1.9	identical		glucose-6-phosphate isomerase
	PFK	ATP + F6P = ADP + FDP; PEP MgADP MgATP	2.7.1.11	PFK	ATP + "D-Fructose 6-phosphate"{Cytoplasm} -> ADP + "D-Fructose 1,6-bisphosphate" + H+{Cytoplasm}	2.7.1.11	identical		phosphofructokinase
	FBP	FDP -> F6P + P; AMP MG MgFDP	3.1.3.11	FBP	"D-Fructose 1,6-bisphosphate" + H2O{Cytoplasm} -> "D-Fructose 6-phosphate"{Cytoplasm} + Phosphate{Cytoplasm}	3.1.3.11	plus small chemical species	H2O	fructose-bisphosphatase
	FBA	FDP = DAP + GAP; PEP	4.1.2.13	FBA	"D-Fructose 1,6-bisphosphate" = "Dihydroxyacetone phosphate" + "Glyceraldehyde 3-phosphate"	4.1.2.13	identical		fructose-bisphosphate aldolase
	TPI	DAP = GAP	5.3.1.1	TPI	"Dihydroxyacetone phosphate" = "Glyceraldehyde 3-phosphate"	5.3.1.1	identical		triose-phosphate isomerase
	GDH	GAP + NAD + P = BPG + NADH	1.2.1.12	GAPD	"Glyceraldehyde 3-phosphate" + "Nicotinamide adenine dinucleotide" + Phosphate{Cytoplasm} = "3-Phospho-D-glyceroyl phosphate" + H+{Cytoplasm} + "Nicotinamide adenine dinucleotide - reduced"	1.2.1.12	plus small chemical species	H+	glyceraldehyde-3-phosphate dehydrogenase
	PGK	ADP + BPG = ATP + PGA3; MgADP MgATP	2.7.2.3	PGK	3-Phospho-D-glycerate + ATP = "3-Phospho-D-glyceroyl phosphate" + ADP	2.7.2.3	reversed		phosphoglycerate kinase
	GPM	PGA3 = PGA2	5.4.2.11/12	PGM	"D-Glycerate 2-phosphate" = 3-Phospho-D-glycerate	5.4.2.1 (transferred to 5.4.2.11/12 in 2013)	reversed		phosphoglycerate mutase
	ENO	PGA2 = PEP	4.2.1.11	ENO	"D-Glycerate 2-phosphate" = H2O{Cytoplasm} + Phosphoenolpyruvate	4.2.1.11	plus small chemical species	H2O	enolase
	PYK	ADP + PEP -> ATP + PYR; FDP G6P GL6P MgADP MgATP R5P RU5P S7P SUCCOA X5P	2.7.1.40	PYK	ADP + H+{Cytoplasm} + Phosphoenolpyruvate -> ATP + Pyruvate{Cytoplasm}	2.7.1.40	plus small chemical species	H+	pyruvate kinase
	PPS	ATP + PYR = AMP + PEP + P; ADP AKG OAA MG MgADP MgATP	2.7.9.2	PPS	ATP + H2O{Cytoplasm} + Pyruvate{Cytoplasm} -> AMP{Cytoplasm} + 2 * H+{Cytoplasm} + Phosphoenolpyruvate + Phosphate{Cytoplasm}	2.7.9.2	plus small chemical species; different reversibility	H2O + 2H+	phosphoenolpyruvate synthase
	PDH	COA + NAD + PYR = ACCOA + NADH + HCO3	1.2.1.-	PDH	"Coenzyme A" + "Nicotinamide adenine dinucleotide" + Pyruvate{Cytoplasm} -> Acetyl-CoA + CO2{Cytoplasm} + "Nicotinamide adenine dinucleotide - reduced"		acid hydrolysis; different reversibility	HCO3 → CO2	pyruvate dehydrogenase
PP pathway	ZWF	G6P + NADP = GL6P + NADPH	1.1.1.49	G6PDH2r	"D-Glucose 6-phosphate"{Cytoplasm} + "Nicotinamide adenine dinucleotide phosphate" = 6-phospho-D-glucono-1,5-lactone + H+{Cytoplasm} + "Nicotinamide adenine dinucleotide phosphate - reduced"	1.1.1.49	plus small chemical species	H+	glucose 6-phosphate dehydrogenase
	PGL	GL6P = PGN; G6P	3.1.1.31	PGL	6-phospho-D-glucono-1,5-lactone + H2O{Cytoplasm} -> 6-Phospho-D-gluconate + H+{Cytoplasm}	3.1.1.31	different reversibility		6-phosphogluconolactonase
	GL6P_HYDROLYSIS	GL6P = PGN			0		absent
	GND	NADP + PGN = NADPH + RU5P + HCO3; ATP FDP	1.1.1.44	GND	6-Phospho-D-gluconate + "Nicotinamide adenine dinucleotide phosphate" -> CO2{Cytoplasm} + "Nicotinamide adenine dinucleotide phosphate - reduced" + "D-Ribulose 5-phosphate"	1.1.1.44	acid hydrolysis	HCO3 → CO2	phosphogluconate dehydrogenase
	RPE	RU5P = X5P	5.1.3.1	RPE	"D-Ribulose 5-phosphate" = "D-Xylulose 5-phosphate"	5.1.3.1	identical		ribulose 5-phosphate 3-epimerase
	RPI	E4P	5.3.1.6	RPI	"alpha-D-Ribose 5-phosphate"{Cytoplasm} = "D-Ribulose 5-phosphate"	5.3.1.6	reversed		ribose-5-phosphate isomerase
	X5P_GAP_TKT	tkt + X5P = GAP + tktC2	2.2.1.1	TKT1 + TKT2	*		Sub-network different structure		*
	F6P_E4P_TKT	E4P + tktC2 = F6P + tkt	2.2.1.1	TKT2	"Glyceraldehyde 3-phosphate" + "Sedoheptulose 7-phosphate" = "D-Erythrose 4-phosphate" + "D-Fructose 6-phosphate"{Cytoplasm}	2.2.1.2	Sub-network different structure		transaldolase
	S7P_R5P_TKT	R5P + tktC2 = S7P + tkt	2.2.1.1	TKT1	"alpha-D-Ribose 5-phosphate"{Cytoplasm} + "D-Xylulose 5-phosphate" = "Glyceraldehyde 3-phosphate" + "Sedoheptulose 7-phosphate"	2.2.1.1	Sub-network different structure		transketolase
	F6P_GAP_TAL	GAP + talC3 = F6P + tal	2.2.1.2	TALA	"D-Erythrose 4-phosphate" + "D-Xylulose 5-phosphate" = "D-Fructose 6-phosphate"{Cytoplasm} + "Glyceraldehyde 3-phosphate"	2.2.1.1	Sub-network different structure		transketolase
	S7P_E4P_TAL	S7P + tal = E4P + talC3	2.2.1.2	TALA	“		Sub-network different structure		“
ED pathway	EDD	PGN = KDPG	4.2.1.12	EDD	6-Phospho-D-gluconate -> "2-Dehydro-3-deoxy-D-gluconate 6-phosphate" + H2O{Cytoplasm}	4.2.1.12	plus small chemical species; different reversibility	H2O	6-phosphogluconate dehydratase
	EDA	KDPG = GAP + PYR	4.1.2.14	EDA	"2-Dehydro-3-deoxy-D-gluconate 6-phosphate" -> "Glyceraldehyde 3-phosphate" + Pyruvate{Cytoplasm}	4.1.2.14	identical		2-dehydro-3-deoxy-phosphogluconate aldolase
Anaplerotic reactions	PPC	PEP + HCO3 = OAA + P; ACCOA CIT FDP FUM MAL SUC ASP CYS	4.1.1.31	PPC	CO2{Cytoplasm} + H2O{Cytoplasm} + Phosphoenolpyruvate -> H+{Cytoplasm} + Oxaloacetate + Phosphate{Cytoplasm}	4.1.1.31	acid hydrolysis; different reversibility	HCO3→CO2 + H2O	phosphoenolpyruvate carboxylase
	PCK	ATP + OAA = ADP + PEP + HCO3; MgADP MgATP	4.1.1.49	PPCK	ATP + Oxaloacetate -> ADP + CO2{Cytoplasm} + Phosphoenolpyruvate	4.1.1.49	acid hydrolysis; different reversibility	HCO3→CO2	phosphoenolpyruvate carboxykinase
	MAE	MAL + NAD -> NADH + PYR + HCO3; ATP ACCOA COA MG ASP MN	1.1.1.39	ME1	L-Malate{Cytoplasm} + "Nicotinamide adenine dinucleotide" -> CO2{Cytoplasm} + "Nicotinamide adenine dinucleotide - reduced" + Pyruvate{Cytoplasm}	1.1.1.38	acid hydrolysis	HCO3→CO2	malic enzyme (NAD)
TCA cycle	GLT	ACCOA + OAA = CIT + COA; ATP AKG NADH	2.3.3.1	CS	Acetyl-CoA + H2O{Cytoplasm} + Oxaloacetate -> Citrate{Cytoplasm} + "Coenzyme A" + H+{Cytoplasm}		plus small chemical species; different reversibility	H2O + H+	citrate synthase
	ACN_1	CIT = ACO; ICIT	4.2.1.3	ACONTa	Citrate{Cytoplasm} = cis-Aconitate + H2O{Cytoplasm}	4.2.1.3	plus small chemical species	H+	aconitase (half-reaction A, Citrate hydro-lyase)
	ACN_2	ACO = ICIT; CIT	4.2.1.3	ACONTb	cis-Aconitate + H2O{Cytoplasm} = Isocitrate	4.2.1.3	plus small chemical species	H+	aconitase (half-reaction B, Isocitrate hydro-lyase)
	ICD	ICIT + NADP = AKG + NADPH + HCO3; icd	1.1.1.42	ICDHyr	Isocitrate + "Nicotinamide adenine dinucleotide phosphate" = 2-Oxoglutarate{Cytoplasm} + CO2{Cytoplasm} + "Nicotinamide adenine dinucleotide phosphate - reduced"	1.1.1.42	acid hydrolysis	HCO3 → CO2	isocitrate dehydrogenase (NADP)
	ACEK_1	ATP + icd = ADP + icdP	3.1.3.-		0		absent
	ACEK_2	icdP = icd + P	3.1.3.-		0		absent
	LPD	COA + AKG + NAD -> NADH + SUCCOA + HCO3	1.2.4.2	AKGDH	2-Oxoglutarate{Cytoplasm} + "Coenzyme A" + "Nicotinamide adenine dinucleotide" -> CO2{Cytoplasm} + "Nicotinamide adenine dinucleotide - reduced" + Succinyl-CoA		acid hydrolysis	HCO3 → CO2	2-Oxogluterate dehydrogenase	[sic] – should be oxoglutarate
	SK	ADP + SUCCOA + P = ATP + COA + SUC	6.2.1.5	SUCOAS	ATP + "Coenzyme A" + Succinate{Cytoplasm} = ADP + Phosphate{Cytoplasm} + Succinyl-CoA	6.2.1.5	reversed		succinyl-CoA synthetase (ADP-forming)
	SDH	FAD + SUC = FUM + FADH2	1.3.5.1	SUCDi	Ubiquinone-8 + Succinate{Cytoplasm} -> Fumarate{Cytoplasm} + Ubiquinol-8	1.3.99.1	Sub-network different structure	Kinetic SDH + Kinetic SQR = Stoichiometric SUCDi; without FAD/FADH2	succinate dehydrogenase (irreversible)
	FUMA	FUM = MAL	4.2.1.2	FUM	Fumarate{Cytoplasm} + H2O{Cytoplasm} = L-Malate{Cytoplasm}	4.2.1.2	plus small chemical species	H2O	fumarase
	MQO	MAL + Q = OAA + QH2	1.1.5.4	MDH2	L-Malate{Cytoplasm} + Ubiquinone-8 -> Oxaloacetate + Ubiquinol-8	1.1.99.16 (obsolete, transferred to 1.1.5.4 in 2009)	identical		Malate dehydrogenase (ubiquinone 8 as acceptor)
	MDH	QH2 + OAA = MAL + Q; NAD NADH	1.1.1.37	MDH	L-Malate{Cytoplasm} + NAD{Cytoplasm} = Oxaloacetate{Cytoplasm} + NADH{Cytoplasm}	1.1.1.37	reversed		malate dehydrogenase	Malate dehydrogenase (NAD(P)+ as acceptor)
Glyoxylate shunt	ACEA	ICIT = GLX + SUC; PEP PGA3	4.1.3.1	ICL	Isocitrate -> Glyoxylate + Succinate{Cytoplasm}	4.1.3.1	different reversibility		Isocitrate lyase
	ACEB	ACCOA + GLX = COA + MAL	2.3.3.9	MALS	Acetyl-CoA + Glyoxylate + H2O{Cytoplasm} -> "Coenzyme A" + H+{Cytoplasm} + L-Malate{Cytoplasm}	4.1.3.2	different reversibility		malate synthase
Acetate metabolism	PTA	ACCOA + P = COA + ACP	2.3.1.8	PTAr	Acetyl-CoA + Phosphate{Cytoplasm} = "Acetyl phosphate" + "Coenzyme A"	2.3.1.8	identical		phosphotransacetylase
	ACK	ACP + ADP = ACE + ATP	2.7.2.1	ACKr	Acetate{Cytoplasm} + ATP = "Acetyl phosphate" + ADP	2.7.2.1	reversed		acetate kinase
	ACS	ACE + ATP + COA -> ACCOA + AMP + 2 * P	6.2.1.1	ACS	Acetate{Cytoplasm} + ATP + "Coenzyme A" -> Acetyl-CoA + AMP{Cytoplasm} + Diphosphate	6.2.1.1	identical		acetyl-CoA synthetase
Oxidative phosphorylation	NDHI	NADH + Q + 4 * Hin = NAD + QH2 + 4 * Hout; Hin Hout	1.6.5.3	NADH16pp	H+{Cytoplasm} + "Nicotinamide adenine dinucleotide - reduced" + Ubiquinone-8 -> "Nicotinamide adenine dinucleotide" + Ubiquinol-8	1.6.5.3	plus small chemical species	different stoichiometry for H+	NADH dehydrogenase (ubiquinone-8 & 3 protons) (periplasm)
	NDHII	NADH + Q = NAD + QH2	1.6.5.9	NADH5	H+{Cytoplasm} + "Nicotinamide adenine dinucleotide - reduced" + Ubiquinone-8 -> "Nicotinamide adenine dinucleotide" + Ubiquinol-8	1.6.5.3	plus small chemical species	H+	NADH dehydrogenase (ubiquinone-8 )
	SQR	FADH2 + Q = FAD + QH2	1.3.5.1	SUCDi	Ubiquinone-8 + Succinate{Cytoplasm} -> Fumarate{Cytoplasm} + Ubiquinol-8	1.3.99.1	Sub-network different structure	Kinetic SDH + Kinetic SQR = Stoichiometric SUCDi; without FAD/FADH2	succinate dehydrogenase (irreversible)
	CYTBO	2 * QH2 + 8 * Hin + O2 = 2 * Q + 8 * Hout + 2 * H2O; Hin Hout	1.10.3.10	CYTBO3_4pp	4 * H+{Cytoplasm} + 0.5 * O2{Cytoplasm} + Ubiquinol-8 -> H2O{Cytoplasm} + Ubiquinone-8 + 4 * H+{Periplasm}		different stoichiometry		cytochrome oxidase bo3 (ubiquinol-8: 4 protons) (periplasm)
	ATP_SYN	ADP + P + 4 * Hout = ATP + 4 * Hin; Hin Hout	3.6.3.14	ATPS4rpp	ADP + Phosphate{Cytoplasm} + 4 * H+{Periplasm} = ATP + 3 * H+{Cytoplasm} + H2O{Cytoplasm}	3.6.3.14	plus small chemical species	- H+ ; + H2O	ATP synthase (four protons for one ATP) (periplasm)
Additional reactions for nucleotides and redox cofactor	PNT	NAD + NADPH = NADH + NADP	1.6.1.1/2/3	NADTRHD	"Nicotinamide adenine dinucleotide" + "Nicotinamide adenine dinucleotide phosphate - reduced" -> "Nicotinamide adenine dinucleotide - reduced" + "Nicotinamide adenine dinucleotide phosphate"		different reversibility		NAD transhydrogenase
	ADK	AMP + ATP = 2 * ADP	2.7.4.3	ADK1	AMP{Cytoplasm} + ATP = 2 * ADP	2.7.4.3	identical		adenylate kinase
	ATP_MAINTENANCE	ATP = ADP + P		ATPM	ATP + H2O{Cytoplasm} -> ADP + H+{Cytoplasm} + Phosphate{Cytoplasm}		plus small chemical species	H2O	ATP maintenance requirement
	CYA	ATP = CAMP + 2 * P; eiiaP	4.6.1.1	ADNCYC	ATP -> cAMP + Diphosphate	4.6.1.1	identical		adenylate cyclase
	DOS	CAMP = AMP	3.1.4.53	PDE4	cAMP + H2O{Cytoplasm} -> AMP{Cytoplasm} + H+{Cytoplasm}	3.1.4.17	plus small chemical species	H2O	3,5-cyclic-nucleotide phosphodiesterase
Biomass synthesis	GROWTH	116 * G6P + 204 * E4P + 845 * PGA3 + 1010 * OAA + 610 * AKG + 1601 * PYR + 507 * R5P + 293 * PEP + 73 * GAP + 40 * F6P + 10169 * NADPH + 2118 * ACCOA + 2004 * NAD + 30508 * ATP -> 10169 * NADP + 2118 * COA + 2004 * NADH + 30508 * ADP + 30508 * P		Ec_biomass_iJO1366_WT_53p95M	0.000223 10fthf_c + 0.000223 2dmmql8_c + 2.5e-05 2fe2s_c + 0.000248 4fe4s_c + 0.000223 5mthf_c + 0.000279 accoa_c + 0.000223 adocbl_c + 0.499149 ala_DASH_L_c + 0.000223 amet_c + 0.28742 arg_DASH_L_c + 0.234232 asn_DASH_L_c + 0.234232 asp_DASH_L_c + 54.119975 atp_c + 0.000116 bmocogdp_c + 2e-06 btn_c + 0.004952 ca2_c + 0.000223 chor_c + 0.004952 cl_c + 0.002944 clpn160_p + 0.00229 clpn161_p + 0.00…		different	stoichiometric model has a different definition of the reaction modelled to simulate biomass synthesis	E. coli biomass objective function (iJO1366) - WT - with 53.95 GAM estimate
identical
plus small chemical species
acid hydrolysis
different reversibility
reversed
Sub-network different structure
Different
absent
(colours aren’t colour-blind friendly at the moment…)
Produced by: Arin Wongprommoon, 20 September 2018
Based on: Anargyros

### Sheet: flux bounds
Reaction	Lower bound	Upper bound
EX_glc_LPAREN_e_RPAREN_	-10	1000
EX_ac_LPAREN_e_RPAREN_	0	1000
GLCtex	-1000	1000
PItex	-1000	1000
ACt2rpp	-1000	1000
ACtex	-1000	1000
GLCptspp	0	1000
PIt2rpp	-1000	1000
PGI	-1000	1000
PFK	0	1000
FBP	0	1000
FBA	-1000	1000
TPI	-1000	1000
GAPD	-1000	1000
PGK	-1000	1000
PGM	-1000	1000
ENO	-1000	1000
PYK	0	1000
PPS	0	1000
PDH	0	1000
G6PDH2r	-1000	1000
PGL	0	1000
GND	0	1000
RPE	-1000	1000
RPI	-1000	1000
TKT2	-1000	1000
TKT1	-1000	1000
TALA	-1000	1000
EDD	0	1000
EDA	0	1000
PPC	0	1000
PPCK	0	1000
ME1	0	1000
CS	0	1000
ACONTa	-1000	1000
ACONTb	-1000	1000
ICDHyr	-1000	1000
AKGDH	0	1000
SUCOAS	-1000	1000
SUCDi	0	1000
FUM	-1000	1000
MDH2	0	1000
MDH	-1000	1000
ICL	0	1000
MALS	0	1000
PTAr	-1000	1000
ACKr	-1000	1000
ACS	0	1000
NADH16pp	0	1000
NADH5	0	1000
SUCDi	0	1000
CYTBO3_4pp	0	1000
ATPS4rpp	-1000	1000
NADTRHD	0	1000
ADK1	-1000	1000
ATPM	3.15	1000
ADNCYC	0	1000
PDE4	0	1000
Ec_biomass_iJO1366_WT_53p95M	0	1000
Contains: reactions in the stoichiometric model that have equivalents in the kinetic model

### Sheet: kinetic_fluxes_original
reaction name	reaction flux [mM h-1]
PGI	0.168301
PFK	0.18424
FBA	0.184125
TPI	0.184125
GDH	0.388254
PGK	0.388254
GPM	0.364998
ENO	0.364998
PYK	0.158113
ZWF	0.0585065
PGL	0.0585064
GND	0.0421477
RPE	0.0169246
RPI	0.025223
X5P_GAP_TKT	0.0169246
F6P_E4P_TKT	0.00565509
S7P_R5P_TKT	0.0112695
F6P_GAP_TAL	0.0112695
S7P_E4P_TAL	0.0112695
FBP	0.000115429
PPC	0.079423
PCK	0.110587
PPS	1.50577e-05
MAD	0.0221669
PDH	0.382562
GLT	0.226354
ACN_1	0.226354
ACN_2	0.226354
ICD	0.128438
LPD	0.11165
SK	0.11165
SDH	0.209566
FUMA	0.209566
MQO	2.79644
MDH	2.51112
ACEA	0.0979159
ACEB	0.0979159
ACEK_1	0.00170794
ACEK_2	0.00170794
EDD	0.0163588
EDA	0.0163588
NADH_req	0.37764
PNT_req	-0.0507763
ADK	0.0259822
ATP_syn	1.76723
CYA	0.00764124
DOS	0.00764124
ACK	0.018327
ACS	0.0183259
PTA	0.018327
PTS_0	0.23
PTS_1	0.23
PTS_2	0.23
PTS_3	0.23
PTS_4	0.23
GLC_feed	0.23
CYTBO	0.701945
SQR	0.209566
NDHII	0.53137
GROWTH	2.75217e-05
ATP_MAINTENANCE	1.25545
XCH_GLC	0.23
PIT	0.0571901
XCH_P	0.0571901
XCH_ACE1	1.0362e-06
_ACE_OUT	1.0362e-06
XCH_ACE2	1.0362e-06
GL6P_HYDROLYSIS	3.12107e-08

### Sheet: kinetic_fluxes_citra
reaction name	reaction flux [mM h-1]
PGI	0.170497
PFK	0.197274
FBA	0.19715
TPI	0.19715
GDH	0.426738
PGK	0.426738
GPM	0.426368
ENO	0.426368
PYK	0.178384
ZWF	0.0594521
PGL	0.059452
GND	0.0402721
RPE	0.0266703
RPI	0.0136019
X5P_GAP_TKT	0.0266703
F6P_E4P_TKT	0.0132905
S7P_R5P_TKT	0.0133798
F6P_GAP_TAL	0.0133798
S7P_E4P_TAL	0.0133798
FBP	0.000124393
PPC	0.0616127
PCK	0.0437485
PPS	8.79133e-06
MAD	0.0318215
PDH	0.256596
GLT	0.0389214
ACN_1	0.0389214
ACN_2	0.0389214
ICD	0.0242546
LPD	0.0239874
SK	0.0239874
SDH	0.0386542
FUMA	0.0386542
MQO	2.12055
MDH	2.09905
ACEA	0.0146668
ACEB	0.0146668
ACEK_1	0.00170892
ACEK_2	0.00170892
EDD	0.0191799
EDA	0.0191799
NADH_req	0.35822
PNT_req	0.119525
ADK	0.0110282
ATP_syn	1.27769
CYA	0.00803659
DOS	0.00803659
ACK	0.00298295
ACS	0.00298278
PTA	0.00298295
PTS_0	0.23
PTS_1	0.23
PTS_2	0.23
PTS_3	0.23
PTS_4	0.23
GLC_feed	0.23
CYTBO	0.45985
SQR	0.0386542
NDHII	0.501326
GROWTH	4.37998e-07
ATP_MAINTENANCE	1.63163
XCH_GLC	0.23
PIT	0.000910161
XCH_P	0.000910161
XCH_ACE1	1.67953e-07
_ACE_OUT	1.67953e-07
XCH_ACE2	1.67953e-07
GL6P_HYDROLYSIS	3.40671e-08
CITRA_SYN	0.20208
